# Mito-SiPE: A sequence-independent, PCR-free mitochondrial DNA enrichment method for ultra-deep sequencing that minimises amplification and alignment artefacts for the analysis of mitochondrial heteroplasmy/variation

**DOI:** 10.1101/2022.10.15.512094

**Authors:** Darren J Walsh, David J Bernard, Faith Pangilinan, Madison Esposito, Denise Harold, Anne Parle-McDermott, Lawrence C Brody

**Affiliations:** Gene and Environment Interaction Section, National Human Genome Research Institute, NIH, Bethesda, MD, USA; School of Biotechnology, Dublin City University, Dublin, Ireland

## Abstract

**Background:** Deep sequencing is often used to measure somatic variation in the mitochondrial genome. Selective enrichment methods, such as PCR amplification or probe hybridization/capture are commonly used. These methods can introduce bias and are prone to contamination by nuclear-mitochondrial sequences (NUMTs); elements that can introduce artefacts into analyses such as an assessment of mitochondrial heteroplasmy.

**Results:** Here, we demonstrate a method to obtain ultra-deep (>80,000X) sequencing coverage of the mitochondrial genome by selectively purifying the intact organelle itself using differential centrifugation and alkaline lysis. We applied this approach to seven different mouse tissues. Isolation of mitochondria yields a preparation of highly enriched mtDNA. We compared this method to the commonly used PCR-based method. Mito-SiPE avoids false-heteroplasmy calls that occur when long-range PCR amplification is used for mtDNA enrichment.

**Discussion:** We have described a modified version of a long-established protocol for purifying mtDNA and have quantified the increased level of mitochondrial DNA post-enrichment in 7 different mouse tissues. This method will enable researchers to identify changes in low-frequency heteroplasmy without introducing PCR biases or NUMT contamination that are falsely identified as heteroplasmy when long-range PCR is used.
