## Supplemental data and tables for "Mito-SiPE: A sequence-independent, PCR-free mitochondrial DNA enrichment method for ultra-deep sequencing that minimises amplification and alignment artefacts for the analysis of mitochondrial heteroplasmy/variation"

### Sheet: Suppl table 1
The following is the list of genes in the mitochondrial genome and the number of mutations that were identified in each using lrPCR and mtDNA preps. They are categorised by predicted effect.
mtDNA
GeneName	GeneId	TranscriptId	BioType	variants_impact_LOW	variants_impact_MODERATE	variants_effect_missense_variant	variants_effect_non_coding_transcript_exon_variant	variants_effect_synonymous_variant
mt-Nd4	ENSMUSG00000064363	ENSMUST00000082414	protein_coding	10	3	3	0	10
mt-Co3	ENSMUSG00000064358	ENSMUST00000082409	protein_coding	6	2	2	0	6
mt-Nd5	ENSMUSG00000064367	ENSMUST00000082418	protein_coding	6	6	6	0	6
mt-Co1	ENSMUSG00000064351	ENSMUST00000082402	protein_coding	3	1	1	0	3
mt-Cytb	ENSMUSG00000064370	ENSMUST00000082421	protein_coding	3	2	2	0	3
mt-Nd2	ENSMUSG00000064345	ENSMUST00000082396	protein_coding	3	3	3	0	3
mt-Nd6	ENSMUSG00000064368	ENSMUST00000082419	protein_coding	2	2	2	0	2
mt-Atp6	ENSMUSG00000064357	ENSMUST00000082408	protein_coding	1	7	7	0	1
mt-Atp8	ENSMUSG00000064356	ENSMUST00000082407	protein_coding	0	0	0	0	0
mt-Co2	ENSMUSG00000064354	ENSMUST00000082405	protein_coding	0	0	0	0	0
mt-Nd1	ENSMUSG00000064341	ENSMUST00000082392	protein_coding	0	3	3	0	0
mt-Nd3	ENSMUSG00000064360	ENSMUST00000082411	protein_coding	0	0	0	0	0
mt-Nd4l	ENSMUSG00000065947	ENSMUST00000084013	protein_coding	0	0	0	0	0
mt-Rnr1	ENSMUSG00000064337	ENSMUST00000082388	Mt_rRNA	0	0	0	16	0
mt-Rnr2	ENSMUSG00000064339	ENSMUST00000082390	Mt_rRNA	0	0	0	13	0
mt-Ta	ENSMUSG00000064347	ENSMUST00000082398	Mt_tRNA	0	0	0	0	0
mt-Tc	ENSMUSG00000064349	ENSMUST00000082400	Mt_tRNA	0	0	0	1	0
mt-Td	ENSMUSG00000064353	ENSMUST00000082404	Mt_tRNA	0	0	0	0	0
mt-Te	ENSMUSG00000064369	ENSMUST00000082420	Mt_tRNA	0	0	0	0	0
mt-Tf	ENSMUSG00000064336	ENSMUST00000082387	Mt_tRNA	0	0	0	0	0
mt-Tg	ENSMUSG00000064359	ENSMUST00000082410	Mt_tRNA	0	0	0	0	0
mt-Th	ENSMUSG00000064364	ENSMUST00000082415	Mt_tRNA	0	0	0	0	0
mt-Ti	ENSMUSG00000064342	ENSMUST00000082393	Mt_tRNA	0	0	0	0	0
mt-Tk	ENSMUSG00000064355	ENSMUST00000082406	Mt_tRNA	0	0	0	0	0
mt-Tl1	ENSMUSG00000064340	ENSMUST00000082391	Mt_tRNA	0	0	0	0	0
mt-Tl2	ENSMUSG00000064366	ENSMUST00000082417	Mt_tRNA	0	0	0	0	0
mt-Tm	ENSMUSG00000064344	ENSMUST00000082395	Mt_tRNA	0	0	0	0	0
mt-Tn	ENSMUSG00000064348	ENSMUST00000082399	Mt_tRNA	0	0	0	5	0
mt-Tp	ENSMUSG00000064372	ENSMUST00000082423	Mt_tRNA	0	0	0	3	0
mt-Tq	ENSMUSG00000064343	ENSMUST00000082394	Mt_tRNA	0	0	0	0	0
mt-Tr	ENSMUSG00000064361	ENSMUST00000082412	Mt_tRNA	0	0	0	0	0
mt-Ts1	ENSMUSG00000064352	ENSMUST00000082403	Mt_tRNA	0	0	0	0	0
mt-Ts2	ENSMUSG00000064365	ENSMUST00000082416	Mt_tRNA	0	0	0	0	0
mt-Tt	ENSMUSG00000064371	ENSMUST00000082422	Mt_tRNA	0	0	0	0	0
mt-Tv	ENSMUSG00000064338	ENSMUST00000082389	Mt_tRNA	0	0	0	0	0
mt-Tw	ENSMUSG00000064346	ENSMUST00000082397	Mt_tRNA	0	0	0	0	0
mt-Ty	ENSMUSG00000064350	ENSMUST00000082401	Mt_tRNA	0	0	0	0	0
			Sum	34	29	29	38	34	164
			Ratio	0.207317	0.176829	0.176829	0.231707	0.207317
lrPCR
#GeneName	GeneId	TranscriptId	BioType	variants_impact_LOW	variants_impact_MODERATE	variants_effect_missense_variant	variants_effect_non_coding_transcript_exon_variant	variants_effect_synonymous_variant
mt-Atp6	ENSMUSG00000064357	ENSMUST00000082408	protein_coding	0	4	4	0	0
mt-Atp8	ENSMUSG00000064356	ENSMUST00000082407	protein_coding	0	0	0	0	0
mt-Co1	ENSMUSG00000064351	ENSMUST00000082402	protein_coding	2	0	0	0	2
mt-Co2	ENSMUSG00000064354	ENSMUST00000082405	protein_coding	0	0	0	0	0
mt-Co3	ENSMUSG00000064358	ENSMUST00000082409	protein_coding	6	3	3	0	6
mt-Cytb	ENSMUSG00000064370	ENSMUST00000082421	protein_coding	3	5	5	0	3
mt-Nd1	ENSMUSG00000064341	ENSMUST00000082392	protein_coding	0	3	3	0	0
mt-Nd2	ENSMUSG00000064345	ENSMUST00000082396	protein_coding	2	4	4	0	2
mt-Nd3	ENSMUSG00000064360	ENSMUST00000082411	protein_coding	0	0	0	0	0
mt-Nd4	ENSMUSG00000064363	ENSMUST00000082414	protein_coding	7	0	0	0	7
mt-Nd4l	ENSMUSG00000065947	ENSMUST00000084013	protein_coding	0	0	0	0	0
mt-Nd5	ENSMUSG00000064367	ENSMUST00000082418	protein_coding	6	3	3	0	6
mt-Nd6	ENSMUSG00000064368	ENSMUST00000082419	protein_coding	2	1	1	0	2
mt-Rnr1	ENSMUSG00000064337	ENSMUST00000082388	Mt_rRNA	0	0	0	9	0
mt-Rnr2	ENSMUSG00000064339	ENSMUST00000082390	Mt_rRNA	0	0	0	9	0
mt-Ta	ENSMUSG00000064347	ENSMUST00000082398	Mt_tRNA	0	0	0	0	0
mt-Tc	ENSMUSG00000064349	ENSMUST00000082400	Mt_tRNA	0	0	0	0	0
mt-Td	ENSMUSG00000064353	ENSMUST00000082404	Mt_tRNA	0	0	0	0	0
mt-Te	ENSMUSG00000064369	ENSMUST00000082420	Mt_tRNA	0	0	0	0	0
mt-Tf	ENSMUSG00000064336	ENSMUST00000082387	Mt_tRNA	0	0	0	0	0
mt-Tg	ENSMUSG00000064359	ENSMUST00000082410	Mt_tRNA	0	0	0	0	0
mt-Th	ENSMUSG00000064364	ENSMUST00000082415	Mt_tRNA	0	0	0	0	0
mt-Ti	ENSMUSG00000064342	ENSMUST00000082393	Mt_tRNA	0	0	0	0	0
mt-Tk	ENSMUSG00000064355	ENSMUST00000082406	Mt_tRNA	0	0	0	0	0
mt-Tl1	ENSMUSG00000064340	ENSMUST00000082391	Mt_tRNA	0	0	0	0	0
mt-Tl2	ENSMUSG00000064366	ENSMUST00000082417	Mt_tRNA	0	0	0	0	0
mt-Tm	ENSMUSG00000064344	ENSMUST00000082395	Mt_tRNA	0	0	0	0	0
mt-Tn	ENSMUSG00000064348	ENSMUST00000082399	Mt_tRNA	0	0	0	6	0
mt-Tp	ENSMUSG00000064372	ENSMUST00000082423	Mt_tRNA	0	0	0	3	0
mt-Tq	ENSMUSG00000064343	ENSMUST00000082394	Mt_tRNA	0	0	0	0	0
mt-Tr	ENSMUSG00000064361	ENSMUST00000082412	Mt_tRNA	0	0	0	0	0
mt-Ts1	ENSMUSG00000064352	ENSMUST00000082403	Mt_tRNA	0	0	0	0	0
mt-Ts2	ENSMUSG00000064365	ENSMUST00000082416	Mt_tRNA	0	0	0	0	0
mt-Tt	ENSMUSG00000064371	ENSMUST00000082422	Mt_tRNA	0	0	0	0	0
mt-Tv	ENSMUSG00000064338	ENSMUST00000082389	Mt_tRNA	0	0	0	0	0
mt-Tw	ENSMUSG00000064346	ENSMUST00000082397	Mt_tRNA	0	0	0	0	0
mt-Ty	ENSMUSG00000064350	ENSMUST00000082401	Mt_tRNA	0	0	0	0	0
			Sum	28	23	23	27	28	129
			Ratio	0.217054	0.178295	0.178295	0.209302	0.217054

### Sheet: Suppl table 2
Fragment size metrics (Picard tools; mean values (sd))			Library complexity metrics (Picard tools; mean values)
MEDIAN_INSERT_SIZE	346 (18)		Optical duplicates (sd)	Percent duplication (sd)	Library size (sd)
MODE_INSERT_SIZE	209 (13)		702,000 (110,000)	0.52 (0.12)	23,000,000 (4,700,000)
MEDIAN_ABSOLUTE_DEVIATION	116 (10)
MIN_INSERT_SIZE	3 (2)
MAX_INSERT_SIZE	16297 (6)
MEAN_INSERT_SIZE	365 (18)
STANDARD_DEVIATION	160 (11)
READ_PAIRS	6317968 (1628243)
PAIR_ORIENTATION	#DIV/0!
WIDTH_OF_10_PERCENT	46 (4)
WIDTH_OF_20_PERCENT	92 (8)
WIDTH_OF_30_PERCENT	139 (12)
WIDTH_OF_40_PERCENT	186 (16)
WIDTH_OF_50_PERCENT	234 (21)
WIDTH_OF_60_PERCENT	284 (25)
WIDTH_OF_70_PERCENT	336 (29)
WIDTH_OF_80_PERCENT	394 (32)
WIDTH_OF_90_PERCENT	497 (35)
WIDTH_OF_95_PERCENT	634 (45)
WIDTH_OF_99_PERCENT	1065 (522)

### Sheet: POLG_Heteroplasmy
The following table contains all of the data necessary to recreate the heteroplasmy graphs displayed.
AAF	N	Cumulative	Randomized	AssignIDnumber	SampleName	Tailno	Strain	GT	Tissue	Type	Sex	diet	Age	BioSample
0.0274744	212	5.82458	24	DJW-223	DJW223	E-2843	B6.Polg	"Polg"^wt	Brain	LR PCR ampl.	Male	from Darren - long range PCR amplicon of mtDNA from genomic DNA	28	E-2843_Brain
0.0294533	187	5.50776	50	DJW-249	DJW249	E-2843	B6.Polg	"Polg"^wt	Brain	mt DNA	Male	28.0 wks old	28	E-2843_Brain
0.025499	233	5.94126	105	DJW-304	DJW304	E-2843	B6.Polg	"Polg"^wt	Kidney	LR PCR ampl.	Male	from Darren - long range PCR amplicon of mtDNA from genomic DNA	28	E-2843_Kidney
0.028559	198	5.65468	125	DJW-324	DJW324	E-2843	B6.Polg	"Polg"^wt	Kidney	mt DNA	Male	28.0 wks old	28	E-2843_Kidney
0.0311467	182	5.66871	31	DJW-230	DJW230	E-2843	B6.Polg	"Polg"^wt	Liver	mt DNA	Male	28.0 wks old	28	E-2843_Liver
0.0275765	213	5.8738	102	DJW-301	DJW301	E-2843	B6.Polg	"Polg"^wt	Liver	LR PCR ampl.	Male	from Darren - long range PCR amplicon of mtDNA from genomic DNA	28	E-2843_Liver
0.0204014	188	3.83547	20	DJW-219	DJW219	E-2865	B6.Polg	"Polg"^wt	Brain	LR PCR ampl.	Male	from Darren - long range PCR amplicon of mtDNA from genomic DNA	28	E-2865_Brain
0.0210758	174	3.66719	83	DJW-282	DJW282	E-2865	B6.Polg	"Polg"^wt	Brain	mt DNA	Male	27.6 wks old	28	E-2865_Brain
0.0192184	199	3.82445	56	DJW-255	DJW255	E-2865	B6.Polg	"Polg"^wt	Kidney	mt DNA	Male	27.6 wks old	28	E-2865_Kidney
0.0180506	225	4.06139	87	DJW-286	DJW286	E-2865	B6.Polg	"Polg"^wt	Kidney	LR PCR ampl.	Male	from Darren - long range PCR amplicon of mtDNA from genomic DNA	28	E-2865_Kidney
0.016598	233	3.86733	2	DJW-201	DJW201	E-2865	B6.Polg	"Polg"^wt	Liver	LR PCR ampl.	Male	from Darren - long range PCR amplicon of mtDNA from genomic DNA	28	E-2865_Liver
0.0189	196	3.7044	146	DJW-345	DJW345	E-2865	B6.Polg	"Polg"^wt	Liver	mt DNA	Male	27.6 wks old	28	E-2865_Liver
0.00543481	1321	7.17939	16	DJW-215	DJW215	E-2899	B6.Polg	"Polg"^D257A	Brain	mt DNA	Female	30.3 wks old	28	E-2899_Brain
0.00558153	1332	7.4346	66	DJW-265	DJW265	E-2899	B6.Polg	"Polg"^D257A	Brain	LR PCR ampl.	Female	from Darren - long range PCR amplicon of mtDNA from genomic DNA	30	E-2899_Brain
0.00396226	3506	13.8917	17	DJW-216	DJW216	E-2899	B6.Polg	"Polg"^D257A	Kidney	LR PCR ampl.	Female	from Darren - long range PCR amplicon of mtDNA from genomic DNA	30	E-2899_Kidney
0.0040752	2823	11.5043	77	DJW-276	DJW276	E-2899	B6.Polg	"Polg"^D257A	Kidney	mt DNA	Female	30.3 wks old	30	E-2899_Kidney
0.00422883	3398	14.3696	30	DJW-229	DJW229	E-2899	B6.Polg	"Polg"^D257A	Liver	mt DNA	Female	30.3 wks old	30	E-2899_Liver
0.00453752	3080	13.9756	143	DJW-342	DJW342	E-2899	B6.Polg	"Polg"^D257A	Liver	LR PCR ampl.	Female	from Darren - long range PCR amplicon of mtDNA from genomic DNA	30	E-2899_Liver
0.0160903	128	2.05955	85	DJW-284	DJW284	T-2753	B6.Polg	"Polg"^wt	Brain	mt DNA	Female	28 weeks old	28	T-2753_Brain
0.0145875	158	2.30483	100	DJW-299	DJW299	T-2753	B6.Polg	"Polg"^wt	Brain	LR PCR ampl.	Female	from Darren - long range PCR amplicon of mtDNA from genomic DNA	28	T-2753_Brain
0.0135249	180	2.43449	47	DJW-246	DJW246	T-2753	B6.Polg	"Polg"^wt	Kidney	LR PCR ampl.	Female	from Darren - long range PCR amplicon of mtDNA from genomic DNA	28	T-2753_Kidney
0.015478	139	2.15144	126	DJW-325	DJW325	T-2753	B6.Polg	"Polg"^wt	Kidney	mt DNA	Female	28 weeks old	28	T-2753_Kidney
0.0133334	180	2.40002	98	DJW-297	DJW297	T-2753	B6.Polg	"Polg"^wt	Liver	LR PCR ampl.	Female	from Darren - long range PCR amplicon of mtDNA from genomic DNA	28	T-2753_Liver
0.0163223	137	2.23616	133	DJW-332	DJW332	T-2753	B6.Polg	"Polg"^wt	Liver	mt DNA	Female	28 weeks old	28	T-2753_Liver
0.00467859	1377	6.44241	110	DJW-309	DJW309	T-2754	B6.Polg	"Polg"^D257A	Brain	LR PCR ampl.	Female	from Darren - long range PCR amplicon of mtDNA from genomic DNA	28	T-2754_Brain
0.00476133	1189	5.66123	134	DJW-333	DJW333	T-2754	B6.Polg	"Polg"^D257A	Brain	mt DNA	Female	28 weeks old	28	T-2754_Brain
0.00386656	2389	9.23721	62	DJW-261	DJW261	T-2754	B6.Polg	"Polg"^D257A	Kidney	mt DNA	Female	28 weeks old	28	T-2754_Kidney
0.00379194	2965	11.2431	101	DJW-300	DJW300	T-2754	B6.Polg	"Polg"^D257A	Kidney	LR PCR ampl.	Female	from Darren - long range PCR amplicon of mtDNA from genomic DNA	28	T-2754_Kidney
0.00391743	2794	10.9453	71	DJW-270	DJW270	T-2754	B6.Polg	"Polg"^D257A	Liver	mt DNA	Female	28 weeks old	28	T-2754_Liver
0.00402998	2906	11.7111	116	DJW-315	DJW315	T-2754	B6.Polg	"Polg"^D257A	Liver	LR PCR ampl.	Female	from Darren - long range PCR amplicon of mtDNA from genomic DNA	28	T-2754_Liver
0.0172544	171	2.9505	65	DJW-264	DJW264	T-2759	B6.Polg	"Polg"^wt	Brain	LR PCR ampl.	Female	from Darren - long range PCR amplicon of mtDNA from genomic DNA	28	T-2759_Brain
0.0187769	142	2.66632	90	DJW-289	DJW289	T-2759	B6.Polg	"Polg"^wt	Brain	mt DNA	Female	28.3 wks old	28	T-2759_Brain
0.0161013	169	2.72113	19	DJW-218	DJW218	T-2759	B6.Polg	"Polg"^wt	Kidney	mt DNA	Female	28.3 wks old	28	T-2759_Kidney
0.0145881	213	3.10728	5	DJW-204	DJW204	T-2759	B6.Polg	"Polg"^wt	Kidney	LR PCR ampl.	Female	from Darren - long range PCR amplicon of mtDNA from genomic DNA	28	T-2759_Kidney
0.016162	174	2.81219	1	DJW-200	DJW200	T-2759	B6.Polg	"Polg"^wt	Liver	mt DNA	Female	28.3 wks old	28	T-2759_Liver
0.0153324	200	3.06648	89	DJW-288	DJW288	T-2759	B6.Polg	"Polg"^wt	Liver	LR PCR ampl.	Female	from Darren - long range PCR amplicon of mtDNA from genomic DNA	28	T-2759_Liver
0.00471423	1208	5.69479	64	DJW-263	DJW263	T-2766	B6.Polg	"Polg"^D257A	Brain	mt DNA	Male	27.0 wks old	28	T-2766_Brain
0.00482222	1257	6.06153	4	DJW-203	DJW203	T-2766	B6.Polg	"Polg"^D257A	Brain	LR PCR ampl.	Male	from Darren - long range PCR amplicon of mtDNA from genomic DNA	28	T-2766_Brain
0.00355659	4294	15.272	84	DJW-283	DJW283	T-2766	B6.Polg	"Polg"^D257A	Kidney	LR PCR ampl.	Male	from Darren - long range PCR amplicon of mtDNA from genomic DNA	28	T-2766_Kidney
0.00351487	3663	12.875	99	DJW-298	DJW298	T-2766	B6.Polg	"Polg"^D257A	Kidney	mt DNA	Male	27.0 wks old	28	T-2766_Kidney
0.00448299	3578	16.0401	138	DJW-337	DJW337	T-2766	B6.Polg	"Polg"^D257A	Liver	LR PCR ampl.	Male	from Darren - long range PCR amplicon of mtDNA from genomic DNA	28	T-2766_Liver
0.0041817	3076	12.8629	80	DJW-279	DJW279	T-2766	B6.Polg	"Polg"^D257A	Liver	mt DNA	Male	27.0 wks old	28	T-2766_Liver
0.00576922	1049	6.05191	18	DJW-217	DJW217	T-2767	B6.Polg	"Polg"^D257A	Brain	mt DNA	Male	28.3 wks old	28	T-2767_Brain
0.00571859	1131	6.46773	117	DJW-316	DJW316	T-2767	B6.Polg	"Polg"^D257A	Brain	LR PCR ampl.	Male	from Darren - long range PCR amplicon of mtDNA from genomic DNA	28	T-2767_Brain
0.00373077	3752	13.9978	38	DJW-237	DJW237	T-2767	B6.Polg	"Polg"^D257A	Kidney	mt DNA	Male	28.3 wks old	28	T-2767_Kidney
0.00373252	4344	16.2141	23	DJW-222	DJW222	T-2767	B6.Polg	"Polg"^D257A	Kidney	LR PCR ampl.	Male	from Darren - long range PCR amplicon of mtDNA from genomic DNA	28	T-2767_Kidney
0.00446409	2755	12.2986	106	DJW-305	DJW305	T-2767	B6.Polg	"Polg"^D257A	Liver	mt DNA	Male	28.3 wks old	28	T-2767_Liver
0.00451947	3257	14.7199	130	DJW-329	DJW329	T-2767	B6.Polg	"Polg"^D257A	Liver	LR PCR ampl.	Male	from Darren - long range PCR amplicon of mtDNA from genomic DNA	28	T-2767_Liver
